# Membrane-active peptides escape drug-resistance in cancer

**DOI:** 10.1101/2022.10.27.513961

**Authors:** Aurélie H. Benfield, Felicitas Vernen, Reuben S.E. Young, Ferran Nadal-Bufí, Heinz Hammerlindl, David J. Craik, Helmut Schaider, Nicole Lawrence, Stephen J. Blanksby, Sónia Troeira Henriques

## Abstract

Acquired drug-resistance is a recurring problem in cancer treatment, and this is particularly true for patients with metastatic melanoma that carry a BRAF V600E mutation. In the current study, we explored the use of membrane-active peptides as an alternative therapeutic modality to target drug-resistant melanoma cells. We produced slow-cycling and drug-resistant melanoma cells using dabrafenib, a small molecule drug that targets tumor cells with BRAF V600E mutation, and characterised their lipidome and proteome to investigate the role of membrane lipids in acquired drug-resistance. Despite some changes in the lipid composition, tested anti-melanoma membrane-active cyclic peptides (cTI and cGm) killed melanoma cells that are sensitive, tolerant, or resistant to dabrafenib. Importantly, melanoma cells did not develop resistance to cTI or cGm, nor changed their lipid composition with long-term peptide treatment. Therefore, these peptides are well suited as templates to design therapeutic leads to target drug-resistant metastatic melanoma cells and/or as co-treatment with small molecule drugs.
