## Supplementary material for "Membrane-active peptides escape drug-resistance in cancer": SF2

### Sheet: Sheet1
Gene ID	Description	Score Sequest HT: Sequest HT	Exp. q-value: Combined	Sum PEP Score	# Peptides	# Unique Peptides	# Razor Peptides	# PSMs	Coverage [%]	Abundance Ratio (log2): WM164 DTP/untreated	Abundance Ratio (log2): WM164 PDRC/untreated	Abundance Ratio (log2): WM164 cTI/untreated	Abundance Ratio (log2): HT144 DTP/untreated	Abundance Ratio (log2):HT144 PDRC/untreated	Abundance Ratio (log2):HT144 cTI/untreated	Abundance Ratio Adj. P-Value: (WM164 DTP/untreated)	Abundance Ratio Adj. P-Value: (WM164 PDRC /untreated)	Abundance Ratio Adj. P-Value: (WM164 cTI /untreated)	Abundance Ratio Adj. P-Value: ( HT144 DTP /untreated)	Abundance Ratio Adj. P-Value: (HT144 PDRC /untreated)	Abundance Ratio Adj. P-Value: (HT144 cTI /untreated)
HEXA	Beta-hexosaminidase subunit alpha OS=Homo sapiens OX=9606 GN=HEXA PE=1 SV=2	1240.67	0	214.904	21	20	0	536	45	3.32	0.68	-0.23	1.28	-0.21	0.06	0.0157465	0.0238138	0.691296	0.00150954	0.986996	0.851148
ARSA	Arylsulfatase A OS=Homo sapiens OX=9606 GN=ARSA PE=1 SV=3	437.63	0	153.208	12	11	0	163	41	5.02	0.3	0.12	1.29	0.57	-0.14	3.13737e-05	0.678988	0.964871	0.0089297	0.268245	0.755461
GLB1	Beta-galactosidase OS=Homo sapiens OX=9606 GN=GLB1 PE=1 SV=2	761.57	0	176.831	17	17	0	275	31	3.82	0.51	-0.18	1.08	0.42	-0.01	0.00329687	0.241732	0.818684	0.00551162	0.618274	0.995125
GM2A	Ganglioside GM2 activator OS=Homo sapiens OX=9606 GN=GM2A PE=1 SV=4	94.23	0	30.447	5	5	0	47	29	3.03	0.05	0.24	1.62	0.2	0.06	0.00493925	0.991353	0.810234	0.00369237	0.904506	0.947882
ASAH1	Ceramidase OS=Homo sapiens OX=9606 GN=ASAH1 PE=1 SV=1	897.37	0	202.092	19	19	0	367	49	3.82	0.54	0.39	1.54	0.32	-0.14	0.00329997	0.118972	0.295469	2.27521e-05	0.806958	0.436676
SPHK1	Sphingosine kinase 1 OS=Homo sapiens OX=9606 GN=SPHK1 PE=1 SV=1	5.11	0.002	4.256	2	2	0	5	4	1.82	0.26	0.78	1.1	1.62	0.06	0.132698	0.881753	0.306227	0.564797	0.0341094	0.964516
CERT1	Ceramide transfer protein OS=Homo sapiens OX=9606 GN=CERT1 PE=1 SV=1	549.31	0	189.333	26	26	0	284	56	1.84	0.01	0.02	0.67	0.34	-0.06	0.257267	0.997502	0.999909	0.37208	0.755155	0.906486
GBA	Lysosomal acid glucosylceramidase OS=Homo sapiens OX=9606 GN=GBA PE=1 SV=3	646.49	0	182.001	16	16	0	271	43	1.53	0.45	0.03	1.27	0.34	0.1	0.418197	0.315945	0.999909	0.000726523	0.762174	0.694974
PLPP3	Phospholipid phosphatase 3 OS=Homo sapiens OX=9606 GN=PLPP3 PE=1 SV=1	63.46	0	13.294	3	3	0	31	11	-1.39	0.01	0.77	1.17	0.86	-0.28	0.465176	0.998259	0.0362389	0.155009	0.329365	0.784273
ACAA2	3-ketoacyl-CoA thiolase, mitochondrial OS=Homo sapiens OX=9606 GN=ACAA2 PE=1 SV=2	1151.27	0	300.867	21	21	0	442	78	2.09	0.19	0.05	1.44	1.18	0.08	0.252845	0.826878	0.992997	0.00191975	0.00356258	0.773211
DECR1	2,4-dienoyl-CoA reductase [(3E)-enoyl-CoA-producing], mitochondrial OS=Homo sapiens OX=9606 GN=DECR1 PE=1 SV=1	749.85	0	147.275	15	15	0	274	56	1.75	0.36	0.31	1.9	0.25	0.15	0.401959	0.416214	0.556736	1.07683e-07	0.859501	0.316037
ACADS	Short-chain specific acyl-CoA dehydrogenase, mitochondrial OS=Homo sapiens OX=9606 GN=ACADS PE=1 SV=1	165.04	0	124.468	14	14	0	91	55	2.03	0.27	-0.37	0.63	0.13	0.1	0.107887	0.750302	0.330436	0.532562	0.981283	0.802691
ACSF2	Medium-chain acyl-CoA ligase ACSF2, mitochondrial OS=Homo sapiens OX=9606 GN=ACSF2 PE=1 SV=2	335.24	0	142.233	17	17	0	143	45	1.94	0.37	0.1	1.02	1.02	0.03	0.132006	0.524731	0.965893	0.177651	0.087019	0.979105
ACSL1	Long-chain-fatty-acid--CoA ligase 1 OS=Homo sapiens OX=9606 GN=ACSL1 PE=1 SV=1	593.21	0	180.616	28	28	0	294	48	0.87	0.13	0.04	0.89	-0.06	-0.08	0.730831	0.931763	0.995619	0.028361	0.999965	0.739381
THEM4	Acyl-coenzyme A thioesterase THEM4 OS=Homo sapiens OX=9606 GN=THEM4 PE=1 SV=1	57.22	0	28.307	6	6	0	36	23	0.53	0.45	0.31	-0.77	-1.99	-0.15	0.859938	0.457671	0.735619	0.509485	2.76678e-06	0.895383
FASN	Fatty acid synthase OS=Homo sapiens OX=9606 GN=FASN PE=1 SV=3	22438.4	0	1676.08	128	126	2	7774	69	-3.26	-0.38	-0.47	-1.02	-0.49	-0.12	0.0425125	0.541722	0.112049	0.0909949	0.657311	0.455512
ACSL3	Long-chain-fatty-acid--CoA ligase 3 OS=Homo sapiens OX=9606 GN=ACSL3 PE=1 SV=3	2622.17	0	402.706	36	34	2	1194	62	-1.94	0.22	-0.04	-1.29	-0.94	-0.04	0.450396	0.774534	0.97858	0.0101938	0.0524574	0.915485
ACSL4	Long-chain-fatty-acid--CoA ligase 4 OS=Homo sapiens OX=9606 GN=ACSL4 PE=1 SV=2	940.01	0	203.78	28	26	0	493	54	-1.23	-0.03	-0.02	-1.09	-0.61	-0.02	0.61578	0.99995	0.976572	0.0554367	0.506134	0.986164
HMGCS1	Hydroxymethylglutaryl-CoA synthase, cytoplasmic OS=Homo sapiens OX=9606 GN=HMGCS1 PE=1 SV=2	50.83	0	35.801	7	7	0	33	17	-1.73	-0.81	0.08	-0.2	-0.29	-0.34	0.260074	0.0485843	0.97858	0.941793	0.971691	0.418386
DHCR7	7-dehydrocholesterol reductase OS=Homo sapiens OX=9606 GN=DHCR7 PE=1 SV=1	354.2	0	48.8	7	7	0	146	16	-1.96	0.24	-0.32	-0.33	-0.64	-0.12	0.206985	0.74596	0.517513	0.89777	0.596186	0.906486
DHCR24	Delta(24)-sterol reductase OS=Homo sapiens OX=9606 GN=DHCR24 PE=1 SV=1	127.49	0	31.851	6	6	0	56	13	-1.8	-0.18	-0.27	0.06	-0.23	-0.32	0.276689	0.929822	0.732007	0.995554	0.988353	0.250668
FDFT1	Squalene synthase OS=Homo sapiens OX=9606 GN=FDFT1 PE=1 SV=1	81.31	0	48.038	10	10	0	53	30	-0.29	-0.09	-0.49	-0.45	-1.12	-0.02	0.978142	0.973879	0.276565	0.756068	0.105247	0.997694
VLDLR	Very low-density lipoprotein receptor OS=Homo sapiens OX=9606 GN=VLDLR PE=1 SV=1	11.75	0	35.182	8	8	0	19	15	0.36	-0.09	-0.77	1.92	1.07	-0.79	0.917957	0.974235	0.260462	0.00360552	0.204689	0.0805204
APOE	Apolipoprotein E OS=Homo sapiens OX=9606 GN=APOE PE=1 SV=1	506.72	0	135.177	19	15	5	226	63	2.48	-0.18	-0.23	0.23	-0.35	-0.21	0.120226	0.918123	0.716183	0.86703	0.896122	0.0689216
ACSS1	Acetyl-coenzyme A synthetase 2-like, mitochondrial OS=Homo sapiens OX=9606 GN=ACSS1 PE=1 SV=2	269.93	0	93.576	15	15	0	119	35	1.03	0.28	-0.16	1.12	-0.27	0.18	0.638059	0.735794	0.914558	0.0416315	0.979606	0.509451
FABP5	Fatty acid-binding protein 5 OS=Homo sapiens OX=9606 GN=FABP5 PE=1 SV=3	2017.03	0	272.904	15	15	0	751	66	-3.48	-0.93	-0.13	-0.86	0.1	0.05	0.0233508	0.000846096	0.899327	0.279663	0.981283	0.902449
FABP7	Fatty acid-binding protein, brain OS=Homo sapiens OX=9606 GN=FABP7 PE=1 SV=3	726.83	0	118.634	9	9	0	281	72	-1.53	1.48	-1.08	0.23	-0.62	0.02	0.637881	2.76578e-10	1.84122e-07	0.932426	0.52328	0.970222
CD36	Platelet glycoprotein 4 OS=Homo sapiens OX=9606 GN=CD36 PE=1 SV=2	110.72	0	72.425	9	9	0	46	26	-0.18	0.36	0.99	3.86	1.49	0.92	0.994754	0.837421	0.0019941	1.27506e-16	0.000612077	6.34801e-11
LPCAT2	Lysophosphatidylcholine acyltransferase 2 OS=Homo sapiens OX=9606 GN=LPCAT2 PE=1 SV=1	685.59	0	219.646	24	24	0	325	54	2.5	0.99	-0.07	0.68	0.5	-0.03	0.117561	0.00179211	0.965893	0.3211	0.356726	0.986599
LDAH	Lipid droplet-associated hydrolase OS=Homo sapiens OX=9606 GN=LDAH PE=1 SV=1	66.82	0	17.293	4	4	0	46	12	1.86	0.4	-0.19	0.37	-0.29	0.03	0.0659751	0.700036	0.961016	0.921781	0.971631	0.977791
AUP1	Lipid droplet-regulating VLDL assembly factor AUP1 OS=Homo sapiens OX=9606 GN=AUP1 PE=1 SV=2	351.56	0	74.411	9	9	0	164	34	-0.42	-0.2	0.07	-0.16	-1.33	0.16	0.973259	0.897159	0.982524	0.953892	0.00220856	0.650935
CDIPT	CDP-diacylglycerol--inositol 3-phosphatidyltransferase OS=Homo sapiens OX=9606 GN=CDIPT PE=1 SV=1	229.66	0	28.615	3	3	0	124	14	1.67	0.33	0.91	0.76	-0.54	-0.24	0.207853	0.725721	0.00981337	0.334965	0.799826	0.26891
PIP4K2B	Phosphatidylinositol 5-phosphate 4-kinase type-2 beta OS=Homo sapiens OX=9606 GN=PIP4K2B PE=1 SV=1	75.42	0	27.042	5	2	0	51	15	1.12	0.13	0.35	1.53	-0.11	0.11	0.509489	0.97022	0.647956	0.00940237	0.999965	0.887506
CDS2	Phosphatidate cytidylyltransferase 2 OS=Homo sapiens OX=9606 GN=CDS2 PE=1 SV=1	97.95	0	44.493	3	3	0	31	11	0.95	-0.17	0.34	-0.11	-0.16	-0.25	0.625969	0.956284	0.672697	0.968719	0.999965	0.726557
PI4KA	Phosphatidylinositol 4-kinase alpha OS=Homo sapiens OX=9606 GN=PI4KA PE=1 SV=4	149.73	0	132.783	22	22	0	117	17	1.51	-0.06	-0.09	0.03	0.25	-0.11	0.305026	0.991353	0.97858	0.998592	0.906853	0.920605
INPP5F	Phosphatidylinositide phosphatase SAC2 OS=Homo sapiens OX=9606 GN=INPP5F PE=1 SV=3	479.62	0	221.032	32	32	0	281	38	-0.47	0.15	0.05	-1.41	-0.95	-0.08	0.970223	0.924504	0.981337	0.00325781	0.0876534	0.749981
PLSCR1	Phospholipid scramblase 1 OS=Homo sapiens OX=9606 GN=PLSCR1 PE=1 SV=1	103.96	0	33.499	4	4	0	41	17	1.46	0.34	-0.34	2.94	1.46	-0.06	0.282499	0.730441	0.829997	9.50194e-11	0.00263168	0.958469
ETNK1	Ethanolamine kinase 1 OS=Homo sapiens OX=9606 GN=ETNK1 PE=1 SV=2	29.67	0	17.307	3	3	0	17	14	-2.16	-0.41	-0.15	-3.63	-1.09	0.31	0.0808663	0.631081	0.938706	2.9811e-11	0.0924154	0.591418
