## Supplementary material for "Membrane-active peptides escape drug-resistance in cancer": SF3

### Sheet: WM164_PC
Mean %
Sample Name	1µM cTI_15d	2µM cTI_60d	3µM cTI_100d	WT_15d	WT_60d	WT_100d
PC 30:0	4.06201	3.58194	4.1217	4.77571	4.13943	4.57563
PC 30:1	2.16615	1.93578	2.46012	3.29628	2.59363	3.6455
PC 32:0	2.5947	2.38606	2.33516	2.77718	3.26797	3.22544
PC 32:1	16.3104	13.6118	17.5631	20.1324	15.8315	19.6977
PC 32:2	1.94877	1.81238	2.30995	2.6474	2.61438	3.96805
PC 34:1	29.0506	29.5169	29.083	26.8547	26.2372	23.6282
PC 34:2	12.1605	11.5919	12.0042	11.7403	13.518	14.672
PC 36:1	4.4508	5.78369	4.96084	3.08864	3.97344	2.48284
PC 36:2	18.4564	19.5217	15.8956	14.4569	18.9335	15.2571
% se	1µM cTI_15d	2µM cTI_60d	3µM cTI_100d
PC 30:0	0.0325472	0.195836	0.173943
PC 30:1	0.0116555	0.0790314	0.142533
PC 32:0	0.0907547	0.0583885	0.0609937
PC 32:1	0.228284	0.166011	0.554379
PC 32:2	0.0291329	0.0542913	0.0905601
PC 34:1	0.113019	0.16873	0.289527
PC 34:2	0.0721144	0.0970345	0.153301
PC 36:1	0.0215532	0.0385274	0.00822224
PC 36:2	0.0660843	0.395776	0.406051
Mean nmol/M cells
Sample Name	1µM cTI_15d	2µM cTI_60d	3µM cTI_100d	WT_15d	WT_60d	WT_100d
PC 30:0	0.783882	0.506591	0.741889	1.10383	0.79788	1.21982
PC 30:1	0.417937	0.273959	0.441934	0.761886	0.499925	0.971854
PC 32:0	0.500925	0.337949	0.423936	0.641904	0.629906	0.859871
PC 32:1	3.14653	1.92904	3.16553	4.6533	3.05154	5.25121
PC 32:2	0.375944	0.256628	0.415938	0.611908	0.503924	1.05784
PC 34:1	5.60516	4.18671	5.26921	6.20707	5.05724	6.29906
PC 34:2	2.34665	1.64309	2.17567	2.71359	2.60561	3.91141
PC 36:1	0.858871	0.819877	0.897865	0.713893	0.765885	0.661901
PC 36:2	3.56147	2.77092	2.88557	3.3415	3.64945	4.06739
se	1µM cTI_15d	2µM cTI_60d	3µM cTI_100d
PC 30:0	0.0179973	0.00333283	0.0619907
PC 30:1	0.0039994	0.0019997	0.0299955
PC 32:0	0.0249963	0.0079988	0.0639904
PC 32:1	0.00299955	0.0693229	0.297955
PC 32:2	0	0.00466597	0.0359946
PC 34:1	0.0619907	0.2253	0.711893
PC 34:2	0.0489926	0.0653235	0.299955
PC 36:1	0.0169974	0.0339949	0.113983
PC 36:2	0.0659901	0.189305	0.433935

### Sheet: WM164_PE
Mean %
Sample Name	1µM cTI_15d	2µM cTI_60d	3µM cTI_100d	WT_15d	WT_60d	WT_100d
PE 32:1	3.5307	2.67058	3.27875	4.7491	4.68731	5.72088
PE 34:1	14.8164	11.1037	13.6629	17.5618	15.669	17.1807
PE 34:2	11.8727	11.4829	13.595	10.1905	11.9101	13.6193
PE 36:1	12.5305	12.6008	12.5855	12.1204	11.0013	9.81361
PE 36:2	24.7127	29.6691	25.7132	19.1049	21.1915	19.4381
PE 36:3	3.22844	3.04285	3.22679	3.25316	3.14945	3.16032
PE 38:4	4.52458	4.50275	4.19305	5.83569	5.45173	4.97286
PE 38:5	4.33509	4.44961	4.35404	4.45388	4.6196	4.3465
PE 40:6	2.68435	2.7589	2.42114	3.52009	3.15096	2.83811
% se	1µM cTI_15d	2µM cTI_60d	3µM cTI_100d
PE 32:1	0.264915	0.20758	0.358304
PE 34:1	0.052715	0.00013276	0.0870193
PE 34:2	0.278334	0.676797	0.176008
PE 36:1	0.294906	0.817501	0.438205
PE 36:2	0.379055	0.701752	0.734772
PE 36:3	0.00792098	0.00282894	0.0477716
PE 38:4	0.246703	0.295807	0.0525293
PE 38:5	0.157243	0.194782	0.0853637
PE 40:6	0.0470099	0.0980318	0.0651499
Mean nmol/M cells
Sample Name	1µM cTI_15d	2µM cTI_60d	3µM cTI_100d	WT_15d	WT_60d	WT_100d
PE 32:1	0.210314	0.164322	0.259037	0.375108	0.232068	0.448416
PE 34:1	0.886252	0.683364	1.08703	1.38712	0.775769	1.34666
PE 34:2	0.711289	0.706583	1.08114	0.804898	0.589668	1.06751
PE 36:1	0.750699	0.775644	1.00411	0.957325	0.54467	0.769213
PE 36:2	1.47983	1.82607	2.05061	1.509	1.04918	1.5236
PE 36:3	0.193179	0.187268	0.256578	0.25695	0.155928	0.247713
PE 38:4	0.269839	0.277065	0.333462	0.460932	0.269914	0.389784
PE 38:5	0.258813	0.273812	0.347021	0.351789	0.228715	0.340689
PE 40:6	0.160436	0.16981	0.192359	0.278034	0.156003	0.222457
se	1µM cTI_15d	2µM cTI_60d	3µM cTI_100d
PE 32:1	0.003576	0.0123173	0.0108025
PE 34:1	0.0483505	0.00191217	0.066901
PE 34:2	0.0579238	0.0396837	0.059451
PE 36:1	0.0612017	0.0524728	0.102885
PE 36:2	0.108584	0.048276	0.197425
PE 36:3	0.0116965	0.000347667	0.0136335
PE 38:4	0.0009685	0.017433	0.018476
PE 38:5	0.005662	0.0112247	0.0303215
PE 40:6	0.00651875	0.00650633	0.007897

### Sheet: WM164_PI
Mean %
Sample Name	1µM cTI_15d	2µM cTI_60d	3µM cTI_100d	WT_15d	WT_60d	WT_100d
PI 34:1	8.35516	7.10885	8.96496	11.6647	8.60368	9.78513
PI 34:2	5.71094	4.87066	5.61697	6.34332	6.10277	8.69993
PI 36:1	22.1116	22.932	23.6809	21.108	18.8141	18.7384
PI 36:2	22.1502	21.036	22.067	20.4067	24.3971	24.0277
PI 38:2	3.68745	5.09657	4.34434	2.46865	3.22463	2.48879
PI 38:3	6.73064	7.41988	6.49688	5.9137	6.98019	6.03444
PI 38:4	12.7411	13.0581	11.3572	10.8917	11.0236	10.742
PI 38:5	4.43586	3.30506	4.10248	4.58743	3.99866	4.9359
% se	1µM cTI_15d	2µM cTI_60d	3µM cTI_100d
PI 34:1	0.243115	0.363208	0.248623
PI 34:2	0.379998	0.429187	0.122191
PI 36:1	0.312652	1.22072	0.878848
PI 36:2	0.244184	0.00783938	0.590447
PI 38:2	0.00473835	0.439679	0.070147
PI 38:3	0.0579916	0.377453	0.203855
PI 38:4	0.0260446	1.0613	0.395115
PI 38:5	0.00194083	0.165412	0.173823
Mean nmol/M cells
Sample Name	1µM cTI_15d	2µM cTI_60d	3µM cTI_100d	WT_15d	WT_60d	WT_100d
PI 34:1	0.421611	0.247708	0.478832	0.71895	0.308824	0.588761
PI 34:2	0.288212	0.16944	0.301702	0.390969	0.219055	0.523466
PI 36:1	1.11564	0.79899	1.26348	1.30099	0.67532	1.12747
PI 36:2	1.11759	0.734664	1.18595	1.25776	0.875719	1.44572
PI 38:2	0.186056	0.178668	0.233197	0.152155	0.115746	0.149748
PI 38:3	0.339616	0.25971	0.349345	0.36449	0.250549	0.363086
PI 38:4	0.642873	0.457669	0.610927	0.671308	0.395684	0.646333
PI 38:5	0.223819	0.115679	0.218754	0.282746	0.143529	0.296988
se	1µM cTI_15d	2µM cTI_60d	3µM cTI_100d
PI 34:1	0.0134904	0.00173853	0.0412233
PI 34:2	0.0200098	0.00748907	0.0407218
PI 36:1	0.0125375	0.0073219	0.0969901
PI 36:2	0.00907715	0.0326644	0.165896
PI 38:2	0.0003009	0.0232027	0.0301903
PI 38:3	0.0039117	0.0246069	0.0504509
PI 38:4	0.00055165	0.057171	0.09027
PI 38:5	0.00055165	0.0108658	0.0156468

### Sheet: WM164_PS
Mean %
Sample Name	1µM cTI_15d	2µM cTI_60d	3µM cTI_100d	WT_15d	WT_60d	WT_100d
PS 32:1	1.83189	1.40687	1.75361	4.83462	2.10209	4.2601
PS 34:1	15.827	13.179	15.9642	23.415	17.8342	21.2771
PS 34:2	3.2574	2.49646	3.03981	3.01914	3.73899	4.5643
PS 36:1	26.3374	28.4175	29.8516	23.3152	24.5211	21.7412
PS 36:2	14.3229	15.6593	13.0051	10.8879	16.1302	14.7758
PS 38:1	2.23156	2.47641	2.19543	1.52121	2.52749	1.5327
PS 38:2	2.66133	2.70733	2.75495	1.56942	2.21653	2.4557
PS 40:5	4.05519	5.92803	4.36568	4.78807	3.2937	3.6361
PS 40:6	4.63608	4.85114	4.82559	4.92606	3.70665	3.8077
% se	1µM cTI_15d	2µM cTI_60d	3µM cTI_100d
PS 32:1	0.255529	0.129475	0.259145
PS 34:1	0.362052	1.02324	0.0193478
PS 34:2	0.22654	0.0972121	0.30056
PS 36:1	0.556736	0.632748	0.309371
PS 36:2	0.0732478	1.28156	0.70391
PS 38:1	0.0430376	0.0501076	0.000711695
PS 38:2	0.203192	0.219849	0.0193384
PS 40:5	0.0994261	2.35509	0.281754
PS 40:6	0.191634	0.192461	0.231015
Mean nmol/M cells
Sample Name	1µM cTI_15d	2µM cTI_60d	3µM cTI_100d	WT_15d	WT_60d	WT_100d
PS 32:1	0.0466851	0.0184741	0.0443586	0.150344	0.0436865	0.169421
PS 34:1	0.406155	0.168628	0.410188	0.728143	0.370637	0.846174
PS 34:2	0.0832628	0.0325193	0.0772915	0.0938872	0.0777051	0.181519
PS 36:1	0.674607	0.366725	0.767745	0.725041	0.509607	0.864631
PS 36:2	0.367277	0.200234	0.335998	0.338583	0.335223	0.587622
PS 38:1	0.0572578	0.0319678	0.0564047	0.0473055	0.0525272	0.0609543
PS 38:2	0.0684508	0.0346218	0.0707256	0.0488048	0.0460647	0.0976613
PS 40:5	0.104072	0.0814275	0.112913	0.148896	0.0684508	0.144605
PS 40:6	0.119065	0.0624364	0.123356	0.153187	0.077033	0.151429
se	1µM cTI_15d	2µM cTI_60d	3µM cTI_100d
PS 32:1	0.0045496	0.00446343	0.0019646
PS 34:1	0.0265738	0.0128561	0.0432212
PS 34:2	0.00224895	0.006204	0.0004136
PS 36:1	0.0145019	0.0480982	0.0878383
PS 36:2	0.0175263	0.0144243	0.0528891
PS 38:1	0.00354145	0.00425663	0.0058938
PS 38:2	0.0081169	0.00251607	0.0068761
PS 40:5	0.0069795	0.0422389	0.0189222
PS 40:6	0.0099781	0.00711737	0.0069795

### Sheet: WM164_SM
Mean %
Sample Name	1µM cTI_15d	2µM cTI_60d	3µM cTI_100d	WT_15d	WT_60d	WT_100d
SM 34:1	30.8734	22.4468	33.4303	30.9148	23.6513	29.5629
SM 36:0	4.33611	7.90095	4.77285	7.0894	2.70769	5.76271
SM 36:1	8.89704	6.91679	9.38113	7.04782	5.45641	4.85281
SM 38:0	10.4206	6.75739	13.3743	16.632	17.7231	12.5424
SM 38:1	1.59975	3.24217	1.99437	4.26195	5.41538	7.15433
SM 40:1	6.20697	9.00163	6.31992	3.38877	7.8359	9.58073
SM 42:1	3.96736	4.63432	4.72378	3.63825	4.6359	3.12221
SM 42:2	10.9258	12.0372	10.4104	8.81497	11.0359	9.59857
% se	1µM cTI_15d	2µM cTI_60d	3µM cTI_100d
SM 34:1	2.20556	0.325505	0.371826
SM 36:0	0.374419	1.09995	3.54554
SM 36:1	0.10296	0.136109	0.130503
SM 38:0	2.05218	1.71688	1.25462
SM 38:1	0.468168	1.02195	1.99437
SM 40:1	0.628027	0.599329	0.941649
SM 42:1	0.506324	0.406182	0.134317
SM 42:2	1.02157	0.864103	0.489614
Mean nmol/Mcells
Sample Name	1µM cTI_15d	2µM cTI_60d	3µM cTI_100d	WT_15d	WT_60d	WT_100d
SM 34:1	0.516087	0.316523	0.449922	0.596287	0.462353	0.664457
SM 36:0	0.0723805	0.110676	0.05614	0.136741	0.052932	0.129523
SM 36:1	0.149573	0.0977103	0.126315	0.135939	0.106666	0.109072
SM 38:0	0.178646	0.096641	0.176841	0.3208	0.346464	0.281903
SM 38:1	0.027669	0.046516	0.031278	0.082205	0.105864	0.160801
SM 40:1	0.105463	0.126582	0.087017	0.065363	0.153182	0.215337
SM 42:1	0.0659645	0.0650957	0.063759	0.070175	0.090626	0.070175
SM 42:2	0.182255	0.169222	0.138746	0.170024	0.215738	0.215738
se	1µM cTI_15d	2µM cTI_60d	3µM cTI_100d
SM 34:1	0.01203	0.0121637	0.0802
SM 36:0	0.0006015	0.009624	0.036892
SM 36:1	0.012431	0.00708433	0.022857
SM 38:0	0.0511275	0.029273	0.013233
SM 38:1	0.010426	0.016842	0.031278
SM 40:1	0.020451	0.00173767	0.026867
SM 42:1	0.0022055	0.00227233	0.012431
SM 42:2	0.0002005	0.003208	0.016842

### Sheet: HT144_PC
Mean %
Sample Name	1µM cTI_15d	2µM cTI_60d	3µM cTI_100d	WT_15d	WT_60d	WT_100d
PC 30:0	4.16236	4.48514	4.88403	4.54723	3.81033	4.98657
PC 32:0	4.06436	4.41572	4.55521	4.41694	4.11516	4.63663
PC 32:1	15.256	12.303	15.9626	16.7687	13.2091	17.3342
PC 34:1	28.4799	27.0313	26.4619	27.0619	27.011	26.3201
PC 34:2	12.0997	11.7421	13.3443	13.0033	13.1922	13.135
PC 36:1	3.42628	3.69314	2.29723	2.4886	2.89585	2.29957
PC 36:2	19.0864	21.1053	18.7069	17.5375	20.6097	16.7344
PC 38:2	1.75447	2.39676	1.73936	1.53746	2.13378	1.39974
% se	1µM cTI_15d	2µM cTI_60d	3µM cTI_100d
PC 30:0	0.0301293	0.053465	0.0474735
PC 32:0	0.0552167	0.0980219	0.0274572
PC 32:1	0.274452	0.0728642	0.0577402
PC 34:1	0.0290395	0.260639	0.070231
PC 34:2	0.0508336	0.367504	0.0659568
PC 36:1	0.0905145	0.0984043	0.0766148
PC 36:2	0.2384	0.199585	0.00464256
PC 38:2	0.0136623	0.0332005	0.0378498
Mean nmol/M cells
Sample Name	1µM cTI_15d	2µM cTI_60d	3µM cTI_100d	WT_15d	WT_60d	WT_100d
PC 30:0	0.46493	0.495926	0.722892	0.697895	0.449933	0.79788
PC 32:0	0.453932	0.489927	0.674899	0.677898	0.485927	0.741889
PC 32:1	1.70374	1.3628	2.36465	2.57361	1.55977	2.77358
PC 34:1	3.18152	2.98955	3.91841	4.15338	3.18952	4.21137
PC 34:2	1.3518	1.29581	1.9757	1.9957	1.55777	2.10168
PC 36:1	0.382943	0.409938	0.340949	0.381943	0.341949	0.367945
PC 36:2	2.13268	2.33865	2.77058	2.6916	2.43363	2.6776
PC 38:2	0.195971	0.26496	0.257961	0.235965	0.251962	0.223966
se	1µM cTI_15d	2µM cTI_60d	3µM cTI_100d
PC 30:0	0.00499925	0.0439934	0.0389942
PC 32:0	0.0019997	0.059991	0.0469929
PC 32:1	0	0.144978	0.158976
PC 34:1	0.0539919	0.271959	0.238964
PC 34:2	0.0299955	0.0899865	0.115983
PC 36:1	0.0169974	0.0519922	0.032995
PC 36:2	0.0649903	0.256961	0.176973
PC 38:2	0.0019997	0.0229965	0.0219967

### Sheet: HT144_PE
Mean %
Sample Name	1µM cTI_15d	2µM cTI_60d	3µM cTI_100d	WT_15d	WT_60d	WT_100d
PE 32:1	3.67378	2.98169	5.05692	4.95974	4.56512	5.34824
PE 34:1	15.1922	11.9567	19.6973	19.0644	14.7889	19.419
PE 34:2	10.7343	10.5928	11.4956	11.1083	9.77361	10.5517
PE 36:1	10.5868	11.1078	9.72602	9.9697	9.68578	9.4813
PE 36:2	23.6472	30.377	22.0593	19.7726	21.3983	19.0671
PE 38:4	4.54014	3.13081	3.45199	4.32498	5.09211	4.72691
PE 38:5	4.44405	3.83342	3.81614	4.35547	4.84838	4.63343
PE 40:6	4.39585	4.29178	3.61386	4.09188	5.8892	4.35301
% se	1µM cTI_15d	2µM cTI_60d	3µM cTI_100d
PE 32:1	0.105542	0.0733682	0.156472
PE 34:1	0.13648	0.0152352	0.351224
PE 34:2	0.0459652	0.0283848	0.0152286
PE 36:1	0.0789747	0.110685	0.0305774
PE 36:2	0.705681	0.842366	0.156869
PE 38:4	0.0357807	0.0764508	0.037399
PE 38:5	0.193745	0.000842998	0.0815979
PE 40:6	0.0150829	0.131267	0.0363063
Mean nmol/M cells
Sample Name	1µM cTI_15d	2µM cTI_60d	3µM cTI_100d	WT_15d	WT_60d	WT_100d
PE 32:1	0.112681	0.131791	0.217205	0.206067	0.154886	0.217391
PE 34:1	0.466519	0.52962	0.842222	0.792084	0.501757	0.789327
PE 34:2	0.329886	0.469052	0.492408	0.461528	0.3316	0.428896
PE 36:1	0.325416	0.492371	0.416679	0.41422	0.32862	0.385389
PE 36:2	0.727828	1.34849	0.945405	0.821512	0.726002	0.775023
PE 38:4	0.139427	0.138384	0.147994	0.179694	0.172766	0.192136
PE 38:5	0.136186	0.169786	0.163118	0.180961	0.164496	0.188336
PE 40:6	0.135031	0.189603	0.154923	0.170009	0.199809	0.176938
se	1µM cTI_15d	2µM cTI_60d	3µM cTI_100d
PE 32:1	0.00346425	0.0076735	0.0267827
PE 34:1	0.023542	0.0444765	0.063176
PE 34:2	0.021009	0.037548	0.0463018
PE 36:1	0.021754	0.045594	0.039932
PE 36:2	0.0648522	0.14859	0.094317
PE 38:4	0.00718925	0.00808325	0.0153098
PE 38:5	0.0021605	0.0140805	0.0116593
PE 40:6	0.00756175	0.0099085	0.0159057

### Sheet: HT144_PI
Mean %
Sample Name	1µM cTI_15d	2µM cTI_60d	3µM cTI_100d	WT_15d	WT_60d	WT_100d
PI 34:1	5.77963	3.14485	7.6195	7.69157	5.87659	7.03187
PI 34:2	3.3276	2.92488	5.23277	4.79516	4.23467	5.2626
PI 36:1	11.9432	6.87053	13.4204	15.9785	11.6895	13.6448
PI 36:2	23.1087	20.3907	22.1892	21.678	20.3058	22.6449
PI 38:2	8.27797	12.4413	7.15684	7.2571	8.09685	5.9257
PI 38:3	9.56128	10.8978	7.77864	7.41802	8.25369	7.80348
PI 38:4	15.7831	18.6657	15.0916	13.729	16.7573	15.5557
PI 38:5	6.32243	7.76416	6.46953	5.88936	6.78822	6.68224
% se	1µM cTI_15d	2µM cTI_60d	3µM cTI_100d
PI 34:1	0.0107277	0.1249	0.415136
PI 34:2	0.0274372	0.0692967	0.267257
PI 36:1	0.507797	0.0831498	0.0260986
PI 36:2	0.464289	0.737369	0.15718
PI 38:2	0.187848	0.849977	0.104329
PI 38:3	0.294127	0.0694318	0.268918
PI 38:4	0.221547	0.0863339	0.169252
PI 38:5	0.036621	0.0832521	0.0211441
Mean nmol/M cells
Sample Name	1µM cTI_15d	2µM cTI_60d	3µM cTI_100d	WT_15d	WT_60d	WT_100d
PI 34:1	0.126729	0.0653454	0.226477	0.239717	0.12026	0.234
PI 34:2	0.0729181	0.0612332	0.154763	0.149447	0.0866592	0.175124
PI 36:1	0.262535	0.143228	0.39784	0.497989	0.239215	0.454058
PI 36:2	0.506014	0.423868	0.658068	0.675621	0.415543	0.753554
PI 38:2	0.181744	0.261833	0.212034	0.226176	0.165696	0.19719
PI 38:3	0.209226	0.227681	0.230991	0.231191	0.168905	0.259677
PI 38:4	0.345734	0.389465	0.447188	0.42788	0.342926	0.517648
PI 38:5	0.138665	0.161884	0.191774	0.183549	0.138915	0.222365
se	1µM cTI_15d	2µM cTI_60d	3µM cTI_100d
PI 34:1	0.00807415	0.00516545	0.0229687
PI 34:2	0.0039117	0.00867595	0.0006018
PI 36:1	0.0273317	0.0152456	0.0180038
PI 36:2	0.0211633	0.0350047	0.0357068
PI 38:2	0.0153459	0.0484951	0.0069207
PI 38:3	0.0065195	0.0283849	0.0188564
PI 38:4	0.0165495	0.0443326	0.0160981
PI 38:5	0.00937805	0.0174522	0.0084252

### Sheet: HT144_PS
Mean %
Sample Name	1µM cTI_15d	2µM cTI_60d	3µM cTI_100d	WT_15d	WT_60d	WT_100d
PS 32:1	2.30108	1.49119	5.41467	5.12944	2.97435	5.16797
PS 34:1	17.8003	12.4557	23.6028	26.0461	22.5836	23.8029
PS 34:2	4.16168	4.30209	5.68605	5.43783	6.33389	5.45576
PS 36:1	23.8817	22.2513	18.1261	19.106	18.1757	19.3396
PS 36:2	17.2186	19.8316	16.9576	15.2497	17.4013	15.8339
PS 38:2	4.24409	5.3196	3.58495	2.80379	3.38734	2.84077
PS 40:5	4.6911	3.25666	3.52586	3.64408	3.82019	3.85054
PS 40:6	5.15003	4.72448	3.6363	3.57335	5.2339	4.12097
% se	0.5µM cTI _2d	1µM cTI_15d	2µM cTI_60d	3µM cTI_100d
PS 32:1	0.00604814	0.0834022	0.0412155
PS 34:1	0.377564	1.32638	0.269449
PS 34:2	0.183074	0.364191	0.354827
PS 36:1	0.588646	1.28618	0.121355
PS 36:2	0.105014	0.604779	0.144509
PS 38:2	0.0737831	0.640045	0.302615
PS 40:5	0.298821	0.00310262	0.250863
PS 40:6	0.155748	0.145257	0.013736
Mean nmol/M cells
Sample Name	1µM cTI_15d	2µM cTI_60d	3µM cTI_100d	WT_15d	WT_60d	WT_100d
PS 32:1	0.0353886	0.0185086	0.11025	0.0937321	0.0387233	0.107691
PS 34:1	0.273752	0.154118	0.480655	0.47595	0.294018	0.49601
PS 34:2	0.0640046	0.0533027	0.116015	0.0993674	0.0824615	0.113688
PS 36:1	0.367277	0.27812	0.36906	0.34913	0.236631	0.403002
PS 36:2	0.264807	0.247462	0.345072	0.278663	0.226549	0.329949
PS 38:2	0.0652713	0.0667447	0.0727419	0.0512347	0.0441001	0.0591965
PS 40:5	0.0721473	0.0405587	0.0715786	0.0665896	0.0497354	0.0802384
PS 40:6	0.0792044	0.0587312	0.0740086	0.0652971	0.0681406	0.0858737
se	0.5µM cTI _2d	1µM cTI_15d	2µM cTI_60d	3µM cTI_100d
PS 32:1	7.755e-05	0.0001034	0.00498905
PS 34:1	0.005687	0.0069795	0.0235752
PS 34:2	0.0028435	0.0012408	0.0115808
PS 36:1	0.0088924	0.0330622	0.016363
PS 36:2	0.0014993	0.0227222	0.0100556
PS 38:2	0.00116325	0.0120461	0.0034122
PS 40:5	0.00462715	0.00245575	0.00240405
PS 40:6	0.0024299	0.0018095	0.00250745

### Sheet: HT144_SM
Mean %
Sample Name	1µM cTI_15d	2µM cTI_60d	3µM cTI_100d	WT_15d	WT_60d	WT_100d
SM 34:1	25.9555	19.7518	26.2334	24.6906	16.9772	25.2217
SM 36:0	1.311	2.10006	5.98943	5.29496	2.58413	5.76497
SM 36:1	5.48972	5.20774	3.49792	3.79856	3.84615	2.82705
SM 38:0	11.3744	8.8791	12.3208	9.81295	6.1899	12.888
SM 40:1	5.72445	7.39979	9.02725	7.45324	9.73558	8.67517
SM 42:1	6.30738	6.25378	4.60285	6.38849	5.16827	4.54545
SM 42:2	23.1564	21.986	18.614	21.3525	20.1923	17.1563
SM 42:3	3.92579	4.23503	3.6847	3.56835	4.02644	3.35366
% se	1µM cTI_15d	2µM cTI_60d	3µM cTI_100d
SM 34:1	0.701482	1.41784	0.338466
SM 36:0	1.311	0.606562	1.47126
SM 36:1	0.446183	0.495497	0.148787
SM 38:0	1.79685	0.561857	0.693607
SM 40:1	0.407625	1.53545	1.39929
SM 42:1	0.320442	0.647209	0.420848
SM 42:2	0.660044	0.107474	0.280132
SM 42:3	0.0292152	0.243785	0.138364
Mean nmol/M cells
Sample Name	1µM cTI_15d	2µM cTI_60d	3µM cTI_100d	WT_15d	WT_60d	WT_100d
SM 34:1	0.286314	0.274485	0.323808	0.344058	0.226565	0.36491
SM 36:0	0.014436	0.028471	0.073383	0.073784	0.034486	0.083408
SM 36:1	0.060551	0.07218	0.0431075	0.052932	0.051328	0.040902
SM 38:0	0.125513	0.123508	0.151779	0.136741	0.082606	0.186465
SM 40:1	0.0631575	0.106065	0.111879	0.103859	0.129924	0.125513
SM 42:1	0.0695735	0.088621	0.056942	0.089022	0.068972	0.065764
SM 42:2	0.255437	0.308169	0.229773	0.297542	0.269472	0.248219
SM 42:3	0.043308	0.058947	0.0455135	0.049724	0.053734	0.048521
se	1µM cTI_15d	2µM cTI_60d	3µM cTI_100d
SM 34:1	0.007218	0.0110275	0.0134335
SM 36:0	0.014436	0.005213	0.01604
SM 36:1	0.004812	0.001203	0.0006015
SM 38:0	0.02005	0.006015	0.0042105
SM 40:1	0.0046115	0.0330825	0.020451
SM 42:1	0.0034085	0.018847	0.006817
SM 42:2	0.006817	0.0358895	0.010025
SM 42:3	0.000401	0.003208	0.0030075
