## Supplementary material for "Membrane-active peptides escape drug-resistance in cancer": SF1

### Sheet: WM164_PC
%	0 d	7 d	15 d	30 d	45 d	60 d	75 d	90 d	105 d	PDH
PC 30:0	4.35353	1.48692	1.66953	2.40486	2.75617	4.588	4.89917	5.059	5.38797	5.53293
PC 32:0	2.9072	3.58963	4.24033	3.73104	3.2758	3.52897	4.16427	3.8851	3.81147	3.5977
PC 32:1	17.406	10.5091	11.0497	10.8346	10.714	13.749	14.0297	14.3757	17.3533	17.784
PC 34:1	29.3893	28.7623	24.3943	26.482	30.2393	30.6693	28.284	27.3863	25.516	25.6837
PC 34:2	9.32887	12.4525	12.9293	9.8581	9.06973	10.365	11.1373	11.6193	12.8113	12.2873
PC 36:1	4.7128	4.60637	3.97983	6.27252	6.47727	5.6582	4.429	4.49993	2.8205	2.7623
PC 36:2	12.1027	21.7013	18.4873	16.2464	15.757	18.1817	18.1497	18.5493	15.6667	15.5557
PC 36:3	2.48223	3.34992	3.529	3.44653	2.93597	2.18743	2.44767	2.31927	2.0929	2.3261
PC 36:4	1.92703	1.6705	2.22317	3.21952	2.73543	0.946967	0.8035	0.673267	0.872133	1.02827
PC 38:4	0.960967	1.16563	1.7176	3.19049	2.43903	0.4817	0.466767	0.3436	0.369867	0.478333
PC 38:5	1.4471	2.35922	3.6375	4.32225	2.8334	0.802767	0.7427	0.613267	0.705733	0.838833
% se	0d	7d	15d	30d	45d	60d	75d	90d	105d	PDH
PC 30:0	0.118984	0.117979	0.104108	0.772088	0.432989	0.470248	0.467938	0.344575	0.20322	0.178067
PC 32:0	0.101847	0.113812	0.241048	0.104787	0.269141	0.0276939	0.139153	0.113741	0.0844102	0.015729
PC 32:1	0.608632	0.309384	0.0934877	0.718353	0.68273	0.98635	1.60795	1.39031	0.533414	0.298208
PC 34:1	0.342496	0.234729	0.418122	2.75856	2.69536	0.364033	0.537596	0.802824	0.758528	0.082215
PC 34:2	0.405936	0.249344	0.976336	0.58687	0.161235	0.0751682	0.520809	0.733833	0.366677	0.216001
PC 36:1	0.0755834	0.105547	0.282854	0.329369	0.104247	0.801419	0.560095	0.838912	0.265204	0.0778397
PC 36:2	0.435406	0.659624	1.58433	1.31422	1.58772	0.590835	1.50117	0.930711	0.337649	0.328371
PC 36:3	0.24848	0.0589994	0.0358398	0.672439	0.350842	0.281237	0.221934	0.12372	0.0638443	0.0274706
PC 36:4	0.281209	0.0920425	0.366326	0.836126	1.14838	0.0303591	0.0291737	0.0230178	0.0302035	0.0210967
PC 38:4	0.171821	0.0475192	0.251221	1.05994	1.25307	0.0846663	0.0647081	0.0569035	0.0270173	0.00359928
PC 38:5	0.238754	0.101421	0.244941	1.43951	1.30369	0.0853408	0.0402922	0.0347361	0.0227586	0.00257292
nmol/1M cells	0d	7d	15d	30d	45d	60d	75d	90d	105d	PDH
PC 30:0	1.454	0.40505	0.418159	0.876313	1.07717	1.02385	1.99837	1.80595	2.52851	2.84757
PC 32:0	0.966522	0.97452	1.0654	1.506	1.1936	0.766996	1.68464	1.37046	1.80417	1.84639
PC 32:1	5.79002	2.85668	2.86446	4.25092	4.07183	3.04132	5.73025	5.16323	8.15833	9.09819
PC 34:1	9.78609	7.81838	6.25484	10.2747	11.588	6.65611	11.385	9.66122	12.1904	13.1729
PC 34:2	3.0962	3.37816	3.4717	4.01229	3.40193	2.25477	4.51688	4.14893	6.02576	6.29461
PC 36:1	1.56665	1.25515	0.993407	2.46985	2.42964	1.1816	1.7624	1.55177	1.37402	1.4149
PC 36:2	4.01562	5.89712	4.98525	6.36216	6.05998	3.91319	7.26024	6.51724	7.46332	7.97747
PC 36:3	0.832097	0.91053	0.90853	1.44289	1.05584	0.461264	0.977631	0.814544	0.998961	1.1936
PC 36:4	0.649903	0.455709	0.527921	1.37846	0.891422	0.206191	0.32484	0.239075	0.414604	0.525699
PC 38:4	0.324396	0.318174	0.411938	1.3949	0.769662	0.099985	0.185306	0.118649	0.179084	0.245297
PC 38:5	0.488371	0.643903	0.910086	1.89616	0.910974	0.170641	0.297733	0.215079	0.337727	0.430602
se	0d	7d	15d	30d	45d	60d	75d	90d	105d	PDH
PC 30:0	0.13909	0.0415565	0.0774952	0.151345	0.299885	0.24848	0.295861	0.244321	0.267799	0.325313
PC 32:0	0.0721587	0.0493124	0.204274	0.301072	0.125358	0.110015	0.146569	0.0905092	0.252133	0.178646
PC 32:1	0.450132	0.173552	0.746266	0.539769	0.843628	0.643048	0.929211	0.863239	0.916042	0.720309
PC 34:1	0.740836	0.430286	1.47494	1.06112	2.65002	0.924922	0.477499	0.663665	2.12109	1.23054
PC 34:2	0.210219	0.124368	1.15923	0.889256	0.59089	0.327519	0.462209	0.558869	0.686683	0.555626
PC 36:1	0.10293	0.0977629	0.176015	0.332469	0.424612	0.0613064	0.124449	0.176384	0.338186	0.127606
PC 36:2	0.241518	0.355019	1.71711	0.814578	1.44162	0.414655	0.302787	0.307011	1.21742	0.760891
PC 36:3	0.126016	0.0520833	0.22176	0.437707	0.0736488	0.0413343	0.0376228	0.0375256	0.170836	0.115792
PC 36:4	0.129634	0.0438219	0.044101	0.498308	0.212824	0.0304423	0.0265104	0.0247299	0.064905	0.0396244
PC 38:4	0.0743307	0.0300703	0.0403479	0.581034	0.261717	0.0103551	0.0140454	0.0104121	0.0399223	0.0227155
PC 38:5	0.105821	0.0620015	0.165681	0.80243	0.256404	0.0163818	0.00450994	0.00698394	0.0606116	0.0422907

### Sheet: WM164_PE
%	0 d	7 d	15 d	30 d	45 d	60 d	75 d	90 d	105 d	PDH
PE 32:1	3.09307	0.802127	0.749933	1.05102	1.351	2.05553	2.52313	2.16757	3.4681	3.3232
PE 34:1	12.331	7.38222	6.67487	7.50796	9.1549	11.0237	12.38	11.0643	13.545	12.7663
PE 34:2	6.7039	4.14509	4.9853	4.22109	5.52893	9.59877	10.9139	11.8061	13.7133	11.2717
PE 36:1	12.3017	15.3666	13.8357	11.8861	13.541	13.4247	13.4397	12.963	10.868	10.36
PE 36:2	15.1737	27.6703	28.2993	19.958	21.6487	31.8883	29.821	35.6737	24.8737	23.645
PE 38:4	10.1548	9.44277	8.2735	15.3741	13.0657	5.0179	4.3378	2.96143	4.8768	6.50553
PE 38:5	7.3171	6.64777	7.1086	8.00668	7.59927	5.06113	4.41443	3.7852	4.8038	5.67837
PE 40:5	4.18793	3.13104	3.8126	4.75784	3.77577	1.63383	1.6169	1.21137	1.84247	2.1847
PE 40:6	6.48483	4.6001	5.5241	5.19195	4.28187	2.6827	2.6907	2.01187	3.12067	3.53317
% se	0 d	7 d	15 d	30 d	45 d	60 d	75 d	90 d	105 d	PDH
PE 32:1	0.350031	0.0524532	0.0135813	0.395479	0.3083	0.33251	0.3429	0.0982438	0.179371	0.153095
PE 34:1	0.86382	0.267048	0.14399	1.51914	1.1988	0.949235	0.559924	0.331338	0.133679	0.346748
PE 34:2	0.718354	0.227912	0.47279	1.37253	1.29501	0.816452	1.80485	1.4622	0.748743	0.297422
PE 36:1	0.10255	0.111272	0.702843	1.06906	1.05229	0.390902	2.0027	1.99445	0.531767	0.151151
PE 36:2	0.531478	0.363601	2.56307	1.85718	2.81534	1.6998	1.22849	1.99649	0.583544	0.876815
PE 38:4	0.584185	0.130016	0.927022	3.027	3.32185	0.107337	0.409425	0.320941	0.0736727	0.243448
PE 38:5	0.455347	0.134041	0.338235	0.788227	1.01369	0.199836	0.150584	0.284495	0.102132	0.0888926
PE 40:5	0.377215	0.209815	0.445214	1.04128	0.916454	0.0229865	0.105542	0.192124	0.0771109	0.0597249
PE 40:6	0.521584	0.185741	0.15247	0.589745	0.531788	0.0408528	0.0579527	0.192906	0.0950879	0.0506846
nmol/1M cells	0 d	7 d	15 d	30 d	45 d	60 d	75 d	90 d	105 d	PDH
PE 32:1	0.395206	0.0864448	0.0796571	0.147551	0.189536	0.180191	0.344836	0.320218	0.489059	0.541789
PE 34:1	1.58462	0.791124	0.708429	1.11733	1.26118	0.939205	1.63376	1.60649	1.92319	2.08866
PE 34:2	0.852578	0.446032	0.550497	0.601405	0.776166	0.817977	1.52399	1.83278	1.92376	1.864
PE 36:1	1.59591	1.65073	1.45138	1.83325	1.84556	1.09547	1.69367	1.76968	1.56357	1.70718
PE 36:2	1.95523	2.97054	3.11697	3.07494	2.97844	2.57554	3.97256	5.39143	3.5444	3.92137
PE 38:4	1.33125	1.01747	0.850053	2.58652	1.65496	0.410462	0.557641	0.412962	0.694588	1.0661
PE 38:5	0.959121	0.712112	0.748684	1.30892	0.988151	0.411116	0.591116	0.57615	0.680342	0.937856
PE 40:5	0.553965	0.336947	0.392325	0.804832	0.479863	0.134911	0.209883	0.16472	0.264591	0.357683
PE 40:6	0.853522	0.496509	0.585015	0.853323	0.557988	0.222159	0.357294	0.282363	0.447182	0.58004
se	0 d	7 d	15 d	30 d	45 d	60 d	75 d	90 d	105 d	PDH
PE 32:1	0.0423977	0.00991224	0.0137963	0.0283308	0.0574295	0.0655429	0.086174	0.0787532	0.0486928	0.0408441
PE 34:1	0.140955	0.0580257	0.123815	0.0628041	0.291057	0.269859	0.261789	0.356199	0.23623	0.185935
PE 34:2	0.0634384	0.0460441	0.156732	0.0809848	0.237853	0.232254	0.444973	0.573385	0.141526	0.260828
PE 36:1	0.176003	0.137843	0.204189	0.172766	0.350833	0.180934	0.0803183	0.242194	0.281297	0.206905
PE 36:2	0.162023	0.23514	0.872147	0.281288	0.675662	0.352163	0.759124	1.53084	0.499207	0.58875
PE 38:4	0.219135	0.10307	0.0858375	0.790276	0.227035	0.0707633	0.0557343	0.0673125	0.0944075	0.108756
PE 38:5	0.160089	0.0470495	0.11291	0.309003	0.0535891	0.0627205	0.11406	0.165577	0.0765479	0.124425
PE 40:5	0.111116	0.0391288	0.0440287	0.256883	0.0621336	0.0270711	0.0248741	0.0208739	0.044997	0.0334009
PE 40:6	0.159336	0.0585381	0.096537	0.214446	0.0304676	0.0457222	0.0614728	0.0488508	0.072179	0.0604521

### Sheet: WM164_PI
%	0 d	7 d	15 d	30 d	45 d	60 d	75 d	90 d	105 d	PDH
PI 34:1	9.36743	1.49125	1.36147	2.50915	3.80733	5.6334	6.16697	5.37306	6.58557	6.899
PI 34:2	3.98853	1.55986	2.19873	1.36119	2.19324	3.13533	4.58353	4.13987	5.49321	5.53979
PI 36:1	16.74	3.40341	2.4272	7.63842	10.7484	18.0213	15.2751	16.716	17.1487	16.4241
PI 36:2	14.925	6.19217	7.2988	8.87639	11.4518	18.0303	19.54	21.078	20.9611	19.5936
PI 38:2	2.18357	1.78537	0.819667	1.52144	2.5488	4.52057	4.44053	6.64662	4.10693	3.32063
PI 38:3	8.7315	13.3394	10.342	8.27882	9.18323	9.3162	8.4788	8.60795	7.95614	7.70055
PI 38:4	17.664	53.3021	54.976	49.3962	38.7543	20.1877	19.3053	16.6837	15.2057	14.4765
PI 38:5	6.00393	7.36424	11.1407	8.36105	7.79631	5.2119	5.94133	5.16029	5.5147	5.41568
PI 40:6	4.2367	1.95415	1.52543	2.3304	2.51473	2.81777	2.795	2.52821	3.12485	4.39894
% se	0 d	7 d	15 d	30 d	45 d	60 d	75 d	90 d	105 d	PDH
PI 34:1	0.0947959	0.0497819	0.244085	1.26129	0.905444	0.996647	0.310069	0.367022	0.176258	0.339196
PI 34:2	0.397103	0.0846096	0.218235	0.182322	0.225418	0.306786	0.187615	0.208062	0.280098	0.292804
PI 36:1	1.04948	0.285025	0.18047	5.24162	3.4808	3.14747	1.81831	1.85179	0.121901	0.709015
PI 36:2	1.1683	0.0217323	0.0099551	2.38905	2.20357	0.939998	0.2157	0.263651	0.452098	0.365331
PI 38:2	0.124815	0.235934	0.145699	1.04327	0.872945	0.149174	0.295497	0.72033	0.186166	0.148174
PI 38:3	0.64656	0.0752299	0.448556	0.458132	0.825191	0.721509	0.210984	0.387273	0.287941	0.179313
PI 38:4	1.37452	0.241346	0.405376	11.5153	8.54697	3.22673	1.31285	1.01349	0.356627	0.416353
PI 38:5	0.459054	0.249603	0.16849	1.26923	1.02272	0.619998	0.725055	0.800496	0.0953347	0.237326
PI 40:6	0.0718282	0.106931	0.0464943	0.76084	0.473212	0.165645	0.133917	0.145293	0.101428	0.0742879
nmol/1M cells	0 d	7 d	15 d	30 d	45 d	60 d	75 d	90 d	105 d	PDH
PI 34:1	0.787533	0.0705666	0.0785683	0.26789	0.364657	0.339025	0.58963	0.489575	0.719574	1.2087
PI 34:2	1.39801	0.0741217	0.148856	0.778283	1.05555	1.08266	1.5389	1.59233	1.88124	2.84014
PI 36:1	1.39801	0.160681	0.148856	0.778283	1.05555	1.08266	1.5389	1.59233	1.88124	2.84014
PI 36:2	1.24245	0.29428	0.467209	1.04615	1.07666	1.02647	1.90148	1.94282	2.28576	3.36705
PI 38:2	0.183527	0.08657	0.0571041	0.153258	0.252188	0.248187	0.43976	0.632536	0.454571	0.563731
PI 38:3	0.739133	0.633874	0.677605	1.04825	0.835198	0.500296	0.829314	0.802055	0.876343	1.31716
PI 38:4	1.49775	2.53457	3.52822	6.86377	3.13738	1.04672	1.83162	1.52341	1.67398	2.4709
PI 38:5	0.506983	0.349044	0.715395	1.1271	0.655048	0.275948	0.551293	0.456209	0.605578	0.920041
PI 40:6	0.355385	0.0924655	0.09621	0.264525	0.23595	0.152679	0.275613	0.231593	0.340039	0.757778
se	0 d	7 d	15 d	30 d	45 d	60 d	75 d	90 d	105 d	PDH
PI 34:1	0.0783261	0.0407417	0.00830832	0.0890993	0.130673	0.139768	0.0913859	0.054861	0.0818411	0.268476
PI 34:2	0.0333068	0.0427942	0.0239074	0.0226902	0.0523854	0.0610383	0.0838226	0.051196	0.0436037	0.201093
PI 36:1	0.125889	0.092769	0.0301647	0.4193	0.426842	0.444585	0.420574	0.363814	0.239502	0.517795
PI 36:2	0.107799	0.169903	0.133156	0.155454	0.346872	0.294601	0.378556	0.258055	0.229958	0.536029
PI 38:2	0.0210339	0.0499812	0.0261697	0.0835681	0.105375	0.0501192	0.110166	0.143138	0.0755535	0.0666772
PI 38:3	0.110804	0.365967	0.223447	0.20221	0.216232	0.0732403	0.174309	0.1352	0.127139	0.189007
PI 38:4	0.233759	1.46333	1.02527	2.66718	0.176627	0.0940249	0.269375	0.176645	0.23862	0.33658
PI 38:5	0.0735725	0.201521	0.206211	0.364873	0.0737158	0.0334563	0.0517961	0.00726825	0.0808067	0.111193
PI 40:6	0.0319277	0.053385	0.0244936	0.0399905	0.0751054	0.0259911	0.0644087	0.0293988	0.0319857	0.126972

### Sheet: WM164_PS
%	0d	7d	15d	30d	45d	60d	75d	90d	105d	PDH
PS 32:1	2.64453	0.47559	0.171667	0.25517	0.477467	0.8555	1.5238	1.16577	2.596	3.09247
PS 34:1	16.7597	6.72279	3.60497	4.82785	7.02143	10.6339	13.7417	11.835	17.6833	16.9987
PS 36:1	26.7987	42.2367	44.3	33.6341	40.4347	36.2137	35.5323	36.7373	28.3577	25.0267
PS 36:2	9.38103	12.7546	11.8093	8.47013	11.0771	15.3567	16.5813	19.28	16.8317	14.8853
PS 38:2	1.09177	2.91032	4.4535	2.71421	2.65427	2.94223	3.02913	3.8785	2.68333	2.06807
PS 38:4	3.04663	2.8882	1.70273	3.36787	2.6841	1.84603	1.39937	1.23223	1.6225	2.22603
PS 40:4	2.2265	1.25669	2.18023	5.58281	3.16197	1.2536	1.06717	0.836533	1.10527	1.26167
PS 40:5	7.76107	4.10165	5.77337	11.1748	7.91137	4.0799	3.94617	2.88173	4.24907	4.78193
PS 40:6	7.6904	4.93169	5.66957	7.92145	6.34327	5.3998	4.29967	3.6583	4.35687	5.00957
% se	0d	7d	15d	30d	45d	60d	75d	90d	105d	PDH
PS 32:1	0.271512	0.141145	0.00928247	0.18238	0.142689	0.191618	0.361142	0.222538	0.13925	0.420127
PS 34:1	1.33241	0.430833	0.221108	1.59282	1.62281	1.15302	1.41873	0.885743	0.855652	0.970299
PS 36:1	0.587037	2.12091	1.44389	1.25824	0.974167	2.32734	3.57936	3.41884	1.71549	0.619173
PS 36:2	0.527613	0.570529	0.987317	1.27494	1.57575	0.339397	1.10333	1.91291	0.445935	0.496117
PS 38:2	0.377205	0.149912	0.0964657	0.521048	0.33072	0.119057	0.0508227	0.0917706	0.123651	0.136336
PS 38:4	0.0678403	0.158604	0.145407	0.271059	0.303661	0.100517	0.0347822	0.0534889	0.0458316	0.0598918
PS 40:4	0.253376	0.189879	0.111184	1.35066	0.949374	0.101537	0.0350386	0.096489	0.0398963	0.04529
PS 40:5	0.542077	0.299768	0.244438	1.54009	1.25481	0.223374	0.0716741	0.188656	0.166556	0.0713642
PS 40:6	0.581944	0.221097	0.120408	0.373562	0.415418	0.108885	0.626915	0.325453	0.0857071	0.201301
nmol/1M cells	0d	7d	15d	30d	45d	60d	75d	90d	105d	PDH
PS 32:1	0.117715	0.0162223	0.00890389	0.0142635	0.0291531	0.0208523	0.0755165	0.0513783	0.133656	0.197454
PS 34:1	0.748202	0.233845	0.180117	0.335872	0.42583	0.251205	0.691533	0.519671	0.910236	1.09262
PS 36:1	1.20722	1.47668	2.2423	2.77816	2.36974	0.815797	1.80932	1.59258	1.50645	1.61831
PS 36:2	0.419189	0.446171	0.627971	0.64046	0.663592	0.353134	0.84522	0.850574	0.871823	0.963826
PS 38:2	0.0486957	0.101769	0.24372	0.220213	0.157059	0.0671698	0.155175	0.169674	0.141038	0.135339
PS 38:4	0.137045	0.10004	0.0841791	0.283902	0.155215	0.0418253	0.0710415	0.054061	0.0842997	0.143887
PS 40:4	0.101292	0.044238	0.109759	0.4991	0.178342	0.0281305	0.054285	0.03619	0.0578293	0.081215
PS 40:5	0.351261	0.143048	0.291215	0.961178	0.455075	0.094611	0.200533	0.125005	0.223603	0.308356
PS 40:6	0.348228	0.172425	0.288532	0.654005	0.369689	0.124442	0.219352	0.16085	0.227537	0.323045
se	0d	7d	15d	30d	45d	60d	75d	90d	105d	PDH
PS 32:1	0.00859354	0.00420251	0.00215645	0.00718676	0.00965756	0.00770022	0.0134163	0.0106834	0.0128692	0.019562
PS 34:1	0.0443804	0.01933	0.0295928	0.0328784	0.118131	0.0641428	0.0442854	0.0583727	0.085563	0.0335087
PS 36:1	0.0966181	0.155516	0.433369	0.752978	0.133066	0.0606046	0.224712	0.0922645	0.31794	0.10767
PS 36:2	0.0136901	0.0468252	0.195628	0.0835234	0.13174	0.0535455	0.0913113	0.124748	0.102138	0.0769574
PS 38:2	0.00300489	0.0108732	0.0929852	0.0544502	0.0182772	0.00861205	0.0197374	0.0118051	0.0242569	0.0295709
PS 38:4	0.00976793	0.0039961	0.0116012	0.0864023	0.00579998	0.00411974	0.00408059	0.00508571	0.0110642	0.00933791
PS 40:4	0.01744	0.00868059	0.0195165	0.191498	0.0396121	0.00178242	0.00399133	0.00272626	0.00922549	0.00179056
PS 40:5	0.0445215	0.0145233	0.0532529	0.316279	0.0389862	0.0173828	0.0126513	0.00183704	0.040132	0.0106245
PS 40:6	0.0460564	0.0177551	0.0594335	0.174181	0.0124537	0.0199079	0.0388374	0.0203091	0.0336696	0.016081

### Sheet: WM164_SM
%	0 d	7d	15 d	30 d	45 d	60 d	75 d	90 d	105 d	PDH
SM 32:1	3.03267	1.19866	1.25373	1.11637	1.71833	1.98943	2.6213	2.7242	2.4911	2.6735
SM 34:1	37.2583	30.8343	29.729	30.7102	29.3613	31.2233	34.9233	36.8343	31.5273	32.2277
SM 34:2	4.32857	1.75702	1.3375	1.32748	2.0499	2.69913	3.5211	2.94903	3.1347	3.67353
SM 36:0	0.671433	1.22303	1.55793	1.18153	2.79657	5.18183	4.60093	4.8882	6.2603	8.07737
SM 36:1	7.9801	22.0463	24.365	26.0851	18.6617	10.2277	7.40263	10.1322	8.6237	6.74037
SM 38:0	0	5.05308	2.26507	6.67507	0	13.0343	4.2896	3.45387	2.71483	9.50453
SM 40:1	5.0678	3.92312	3.2804	3.56612	2.4037	7.03347	5.3	4.517	6.25697	7.7674
SM 42:2	9.77293	10.4228	12.8653	10.5727	12.2833	7.9432	8.76917	9.02883	7.75263	7.88807
% se	0 d	7d	15 d	30 d	45 d	60 d	75 d	90 d	105 d	PDH
SM 32:1	0.237035	0.00947234	0.148074	0.166658	0.381017	0.15758	0.316097	0.341801	0.178544	0.494413
SM 34:1	1.37376	0.698077	0.423494	0.888384	2.92009	0.341401	2.94399	1.04041	2.52855	3.52816
SM 34:2	0.134167	0.06547	0.0606827	0.539822	0.611522	0.491677	0.731712	0.896652	0.365201	0.507308
SM 36:0	0.773676	0.493558	0.133847	0.53066	0.545748	1.21882	0.913989	0.462429	2.60848	2.93781
SM 36:1	0.567482	0.358271	0.277217	3.90415	2.64143	0.57039	2.96196	5.69525	0.450917	0.558967
SM 38:0	0	0.672446	3.34998	5.10384	0	0.819873	2.77618	3.02834	2.57159	6.17101
SM 40:1	0.366202	0.393638	1.09044	0.244857	0.849256	1.282	2.94359	1.19061	2.08994	2.25884
SM 42:2	0.91115	0.764432	1.41646	0.68233	0.713356	0.664048	1.69228	1.96267	1.13154	0.551444
nmol/1M cells	0 d	7d	15 d	30 d	45 d	60 d	75 d	90 d	105 d	PDH
SM 32:1	0.0664769	0.0564073	0.0707542	0.109339	0.0785069	0.0326147	0.0861704	0.0805564	0.0727147	0.0885764
SM 34:1	0.812471	1.44725	1.72586	3.21843	1.37026	0.510339	1.14089	1.07967	0.923904	1.06461
SM 34:2	0.0945469	0.0829179	0.0781504	0.116023	0.0925864	0.0443773	0.116557	0.0875962	0.0911607	0.121191
SM 36:0	0.0135894	0.0567638	0.0886656	0.117003	0.129211	0.0854576	0.148014	0.14231	0.169133	0.260294
SM 36:1	0.173989	1.03556	1.41446	2.87196	0.904656	0.166816	0.229016	0.290146	0.24657	0.223491
SM 38:0	0	0.235743	0.174034	0.481735	0	0.213332	0.133756	0.0976658	0.0706651	0.309928
SM 40:1	0.111032	0.184237	0.201837	0.379168	0.120033	0.11424	0.164588	0.133043	0.175816	0.260561
SM 42:2	0.212708	0.488596	0.727236	1.12717	0.58751	0.1293	0.290235	0.268135	0.229728	0.260026
se	0 d	7d	15 d	30 d	45 d	60 d	75 d	90 d	105 d	PDH
SM 32:1	0.00653799	0.0054939	0.00875332	0.0360137	0.00289714	0.00267333	0.0160432	0.0108056	0.0183255	0.0124756
SM 34:1	0.0477514	0.122685	0.347285	1.1785	0.119964	0.0226672	0.181649	0.0729519	0.241451	0.100169
SM 34:2	0.00657432	0.00941199	0.0170377	0.0298804	0.00736394	0.00604315	0.0270447	0.0197666	0.0227867	0.0119658
SM 36:0	0.00851501	0.023573	0.0129818	0.0588183	0.0101614	0.014302	0.019968	0.00357779	0.0304092	0.0440671
SM 36:1	0.0118746	0.090967	0.286251	1.13893	0.207617	0.00516306	0.0420409	0.0938278	0.0489287	0.0233122
SM 38:0	0	0.0331849	0.158278	0.0520216	0	0.0145084	0.050637	0.0488877	0.0336746	0.114672
SM 40:1	0.0105162	0.0256796	0.0774641	0.14777	0.042117	0.00971311	0.0517176	0.0243045	0.0362189	0.0547717
SM 42:2	0.0139358	0.0538477	0.0930896	0.426498	0.104778	0.00184139	0.0655725	0.0488587	0.0676067	0.0166359

### Sheet: HT144_PC
%	0 d	7 d	15 d	30 d	45 d	60 d	75 d	90 d	105 d	PDH
PC 30:0	4.78012	2.96671	4.22122	4.50832	4.68821	4.65101	4.38059	4.91061	4.17358	5.0536
PC 32:0	5.34907	3.5654	4.74923	4.60358	4.79331	5.54505	5.90172	6.85606	5.8479	6.07043
PC 32:1	13.0571	11.8551	10.3896	11.185	12.5084	13.0551	11.5522	11.625	13.2566	17.3675
PC 34:1	30.1167	28.1624	32.0654	33.4942	32.1098	30.0112	29.6152	29.0858	26.7708	27.6213
PC 34:2	8.64964	11.0156	8.22998	8.64969	9.71977	11.4265	10.4533	10.1166	12.8936	12.4441
PC 36:1	3.70228	6.15552	5.36594	4.65096	4.10169	3.52203	4.43997	4.23052	2.64052	2.46212
PC 36:2	10.8104	20.6148	14.2188	15.7958	15.8748	17.59	19.1906	18.3122	19.0179	14.5303
PC 36:3	2.99028	2.87024	3.00657	2.79054	2.77986	2.91913	3.15408	3.09263	3.0447	2.07659
PC 36:4	2.8486	0.921191	2.00255	1.19532	1.05926	0.678726	0.640515	0.62754	0.619339	0.937549
% se	0d	7d	15d	30d	45d	60d	75d	90d	105d	PDH
PC 30:0	0	0.0236492	0.724388	0.167076	0.0724293	0.956836	0.888538	0.974875	1.06146	1.13831
PC 32:0	0.424473	0.0221321	0.103243	0.297788	0.273965	0.913129	1.19228	1.25331	0.427139	0.143977
PC 32:1	1.35333	0.0562109	0.0481167	0.435597	0.585528	1.01264	0.669321	0.696322	0.373695	0.462199
PC 34:1	1.76702	0.114561	0.2761	0.615488	0.617039	0.136264	0.941122	0.583286	0.87983	1.14026
PC 34:2	0.498289	0.118726	0.0539796	0.261718	0.164006	0.507903	0.718424	0.302229	0.150359	0.0993733
PC 36:1	0.0700534	0.0585198	0.352176	0.498477	0.0626252	0.660384	0.540229	0.305952	0.282857	0.249533
PC 36:2	0.482631	0.0915494	0.289342	0.211892	0.365739	0.351816	0.360549	0.598304	0.307501	0.311286
PC 36:3	0.0949064	0.0649482	0.0195195	0.123125	0.154407	0.129486	0.31088	0.413475	0.121056	0.0660029
PC 36:4	0.840248	0.0344992	0.114271	0.0729286	0.236731	0.0658433	0.120849	0.20429	0.0466608	0.166816
nmol/1M cells	0 d	7 d	15 d	30 d	45 d	60 d	75 d	90 d	105 d	PDH
PC 30:0	1.08117	0.302177	0.801658	0.991407	1.16827	0.787882	0.847873	0.872314	0.825654	0.858538
PC 32:0	1.21959	0.363057	0.906308	1.01496	1.19582	0.95008	1.15138	1.23093	1.15849	1.0554
PC 32:1	2.87912	1.20737	1.97037	2.46096	3.10398	2.21145	2.23122	2.07258	2.62183	2.96222
PC 34:1	6.74299	2.86824	6.10064	7.38311	8.10723	5.26877	5.75491	5.27299	5.33098	4.69041
PC 34:2	1.91971	1.12228	1.56088	1.90194	2.39764	1.87127	2.01748	1.80706	2.56095	2.10013
PC 36:1	0.827209	0.626573	1.01563	1.03584	1.02451	0.635905	0.859427	0.759886	0.525699	0.42527
PC 36:2	2.39742	2.0988	2.69826	3.47126	3.9363	2.97311	3.69856	3.29462	3.7941	2.41742
PC 36:3	0.679231	0.291956	0.570803	0.615463	0.693007	0.49837	0.609242	0.558583	0.605243	0.35017
PC 36:4	0.664345	0.0937637	0.380387	0.267071	0.271515	0.123093	0.123981	0.112872	0.122648	0.160865
se	0 d	7 d	15 d	30 d	45 d	60 d	75 d	90 d	105 d	PDH
PC 30:0	0.15277	0.00927888	0.0793348	0.0502029	0.148661	0.283166	0.0683721	0.0346814	0.0474986	0.173852
PC 32:0	0.220666	0.0092469	0.113311	0.070896	0.163733	0.347596	0.150395	0.094035	0.0663359	0.261621
PC 32:1	0.16223	0.0339389	0.181199	0.13458	0.295619	0.764756	0.159409	0.0820404	0.127708	0.618428
PC 34:1	0.614724	0.0808169	0.664227	0.505081	1.02935	1.88125	0.577077	0.725976	0.476759	0.946589
PC 34:2	0.106372	0.0392036	0.143923	0.0959558	0.165494	0.597298	0.130111	0.0768982	0.189368	0.396729
PC 36:1	0.0665978	0.0113903	0.0863458	0.151995	0.129174	0.237157	0.0874375	0.0587386	0.0467189	0.107896
PC 36:2	0.147906	0.0446771	0.257716	0.16434	0.287217	0.994004	0.106056	0.298503	0.386077	0.376257
PC 36:3	0.115651	0.00203639	0.0558623	0.044697	0.0729724	0.169904	0.0327727	0.0622637	0.050805	0.0670348
PC 36:4	0.209372	0.00379677	0.0383326	0.0470096	0.0553389	0.0462409	0.0106928	0.00962363	0.00742257	0.0354585

### Sheet: HT144_PE
%	0 d	7d	15 d	30 d	45 d	60 d	75 d	90 d	105 d	PDH
PE 34:1	8.9437	8.06939	8.5937	9.96594	10.4714	12.6694	12.7868	11.7239	14.0733	15.0654
PE 34:2	4.31087	5.63775	4.56328	6.32916	8.36207	9.8992	8.7635	8.21501	12.4958	10.4584
PE 36:1	10.1933	15.3748	14.1622	14.0639	12.4345	10.5363	12.537	12.9907	9.93396	9.17097
PE 36:2	12.0437	26.3368	23.0678	28.909	30.8101	33.552	32.4691	32.8411	29.1353	18.0818
PE 36:3	2.93369	3.07233	3.29736	3.65519	4.05447	4.34429	3.98778	4.16883	4.12091	3.30471
PE 38:4	15.7255	6.58462	8.67717	5.47277	4.88991	3.73719	3.92259	4.08355	4.11677	7.2048
PE 38:5	8.98435	5.79832	6.95377	5.35443	5.13064	3.72463	3.53716	3.55029	3.85308	5.75265
PE 40:5	6.54597	3.58697	4.78313	3.2768	2.51975	1.56174	1.59047	1.81305	1.4427	3.01846
PE 40:6	9.05411	6.19737	7.12358	5.07184	4.43762	2.49933	2.3733	2.68606	2.42735	4.85364
% se	0 d	7d	15 d	30 d	45 d	60 d	75 d	90 d	105 d	PDH
PE 34:1	1.41267	0.246069	0.0706136	0.211559	0.272973	0.135154	0.2314	0.486617	0.660057	0.877095
PE 34:2	0.874938	0.0230804	0.0579297	0.613823	0.51144	0.84745	1.18201	0.88305	0.3691	0.318692
PE 36:1	0.322965	0.160702	0.135072	0.320671	0.28802	0.74831	0.974237	0.321842	0.320143	0.710673
PE 36:2	0.772285	0.222919	0.13256	1.35366	1.248	0.807019	0.626672	0.864002	1.41557	0.631549
PE 36:3	0.0129617	0.0503982	0.0541186	0.1737	0.0956017	0.199668	0.166637	0.146315	0.160898	0.15553
PE 38:4	2.24432	0.087245	0.0270186	0.674899	0.499087	0.221326	0.210324	0.27891	0.409595	0.437115
PE 38:5	0.975586	0.152143	0.024548	0.420023	0.550228	0.073615	0.0266401	0.264116	0.290808	0.372955
PE 40:5	0.349284	0.127232	0.0465154	0.399845	0.130715	0.0851222	0.116676	0.114973	0.091425	0.246332
PE 40:6	0.316572	0.205242	0.0298208	0.477064	0.290588	0.169543	0.159305	0.0913053	0.175448	0.196563
nmol/1M cells	0 d	7d	15 d	30 d	45 d	60 d	75 d	90 d	105 d	PDH
PE 34:1	0.56644	0.412581	0.686551	1.02795	1.17217	0.829417	0.788723	0.713039	0.800362	0.735787
PE 34:2	0.27161	0.288431	0.364429	0.644798	0.93255	0.622058	0.544868	0.503289	0.707593	0.497859
PE 36:1	0.662346	0.786372	1.13131	1.46153	1.38587	0.70655	0.768542	0.788003	0.563617	0.460824
PE 36:2	0.779626	1.34722	1.83958	2.97067	3.40245	2.16062	1.99838	1.99196	1.66894	0.881799
PE 36:3	0.19245	0.157129	0.2632	0.375414	0.454715	0.278473	0.246363	0.253681	0.233582	0.162319
PE 38:4	1.06555	0.337005	0.692254	0.57817	0.555133	0.25224	0.241959	0.248847	0.228798	0.336955
PE 38:5	0.603789	0.296626	0.554702	0.561068	0.582292	0.244633	0.217946	0.217076	0.214899	0.267472
PE 40:5	0.432241	0.183593	0.381597	0.345548	0.286875	0.105475	0.0978102	0.110202	0.0806918	0.145805
PE 40:6	0.590504	0.317362	0.56865	0.532998	0.507428	0.168941	0.145821	0.16361	0.13554	0.235718
se	0 d	7d	15 d	30 d	45 d	60 d	75 d	90 d	105 d	PDH
PE 34:1	0.0579402	0.00973505	0.0666269	0.071276	0.141632	0.297821	0.0411348	0.045368	0.107268	0.212626
PE 34:2	0.0409076	0.00475473	0.0348567	0.0254318	0.101625	0.22123	0.0888523	0.0748223	0.0791224	0.133438
PE 36:1	0.0685169	0.00743381	0.108747	0.166223	0.15318	0.258256	0.0357409	0.0120627	0.0678766	0.155765
PE 36:2	0.0749401	0.0184846	0.158275	0.152392	0.339515	0.739678	0.0504987	0.0311121	0.255148	0.270895
PE 36:3	0.0270912	0.00209942	0.0245894	0.0176722	0.0667529	0.0992125	0.0182928	0.0158604	0.0278165	0.0519119
PE 38:4	0.298612	0.00972429	0.0613421	0.124195	0.106256	0.097679	0.0179837	0.0228839	0.0141477	0.0820656
PE 38:5	0.148096	0.00867895	0.0487933	0.0934304	0.119356	0.0890467	0.00816351	0.0250879	0.0112661	0.0615102
PE 40:5	0.075829	0.00807909	0.0338389	0.0719769	0.0485284	0.0399768	0.00702278	0.00803921	0.00503871	0.0397859
PE 40:6	0.0728157	0.0153412	0.0524367	0.0978935	0.0913782	0.0628648	0.00826663	0.0114489	0.00806454	0.0667271

### Sheet: HT144_PI
%	0 d	7 d	15 d	30 d	45 d	60 d	75 d	90 d	105 d	PDH
PI 34:1	7.35904	2.2706	5.17381	4.85039	5.02911	7.08589	5.55543	4.59199	7.29914	7.493
PI 34:2	2.77826	2.24329	2.72036	2.91414	3.45875	5.16437	3.53314	3.39805	6.57348	5.64002
PI 36:1	9.29914	4.61804	7.85952	9.56992	9.06261	9.46213	9.44399	8.02387	9.57296	11.9711
PI 36:2	10.7258	10.5803	12.6387	17.2506	19.3868	22.3254	21.5464	19.6282	24.4324	19.7661
PI 38:2	2.85914	10.5303	4.9118	9.53057	10.3339	9.55114	11.3755	11.289	8.26157	4.54434
PI 38:3	8.85199	11.2485	9.88778	10.6214	11.058	9.93275	10.7288	11.4184	8.95638	7.56088
PI 38:4	25.4815	35.0319	27.8356	20.3805	17.795	13.5227	17.0308	19.4363	11.7083	14.6325
PI 38:5	9.54674	6.90674	9.39531	7.68338	7.1445	6.3697	6.37978	7.07808	6.85001	7.90854
% se	0 d	7 d	15 d	30 d	45 d	60 d	75 d	90 d	105 d	PDH
PI 34:1	0.727145	0.0353319	0.0164852	0.137459	0.499045	0.437018	0.663608	0.767783	0.995494	0.519015
PI 34:2	0.289533	0.0216934	0.100294	0.125862	0.184823	0.668567	0.695147	0.860917	0.852477	0.348357
PI 36:1	1.75995	0.617182	0.0877219	0.57817	0.504278	0.58559	1.14764	1.33091	0.394486	0.519909
PI 36:2	1.56022	0.306953	0.237475	1.01754	0.804165	0.712601	1.18971	0.926168	0.54436	1.33
PI 38:2	0.510988	0.263551	0.0778983	0.965358	0.326481	0.357955	1.16876	1.56481	0.750339	0.261708
PI 38:3	0.109489	0.265946	0.0205909	0.0590455	0.447871	0.193818	0.691603	0.85479	0.800749	0.197853
PI 38:4	3.4256	0.491658	0.461664	1.86499	0.410677	0.391902	2.09688	2.53959	1.24788	1.40382
PI 38:5	1.08929	0.155004	0.0203053	0.363224	0.181014	0.293081	0.702277	1.00458	0.598137	0.743374
nmol/1M cells	0 d	7 d	15 d	30 d	45 d	60 d	75 d	90 d	105 d	PDH
PI 34:1	0.385397	0.0410116	0.224137	0.227235	0.254472	0.238558	0.206551	0.164225	0.275134	0.339259
PI 34:2	0.145959	0.0405323	0.117529	0.136141	0.172249	0.156613	0.131516	0.120783	0.246682	0.253113
PI 36:1	0.482164	0.0832044	0.341845	0.44775	0.454281	0.312446	0.349278	0.287493	0.36916	0.53743
PI 36:2	0.56246	0.191005	0.549287	0.804796	0.967583	0.706023	0.797976	0.703961	0.94613	0.877168
PI 38:2	0.148477	0.190314	0.213472	0.442512	0.517214	0.309214	0.416033	0.406616	0.326365	0.202428
PI 38:3	0.469816	0.203342	0.42876	0.498993	0.555194	0.322643	0.394725	0.40948	0.354003	0.350381
PI 38:4	1.36977	0.633127	1.20338	0.969767	0.895757	0.437509	0.625292	0.695135	0.459686	0.698244
PI 38:5	0.514071	0.124773	0.40714	0.362908	0.3602	0.206807	0.236764	0.253246	0.262975	0.377953
se	0 d	7 d	15 d	30 d	45 d	60 d	75 d	90 d	105 d	PDH
PI 34:1	0.0362429	0.000532607	0.0332246	0.0119376	0.0370791	0.0896174	0.030501	0.0269987	0.0255212	0.071022
PI 34:2	0.0165364	0.000772431	0.0169342	0.00435866	0.00578658	0.0523379	0.0283328	0.0284291	0.00422242	0.0487076
PI 36:1	0.0843432	0.0102784	0.0555161	0.0281407	0.0387489	0.110049	0.0476365	0.0489132	0.0387711	0.104331
PI 36:2	0.0849065	0.00303219	0.0887713	0.0281408	0.0444531	0.233255	0.0710421	0.0460871	0.11247	0.150693
PI 38:2	0.0245324	0.0064876	0.0339302	0.0256337	0.0340281	0.104913	0.0235456	0.0656902	0.0652434	0.0366491
PI 38:3	0.0500712	0.00734235	0.0648813	0.0350796	0.0510209	0.114397	0.0215589	0.0347126	0.0730675	0.0903006
PI 38:4	0.293299	0.0169076	0.168527	0.160322	0.0883242	0.148699	0.0684836	0.0895342	0.0958023	0.227273
PI 38:5	0.103585	0.00313561	0.0606537	0.0411567	0.0381333	0.0755436	0.0339404	0.0358066	0.0312644	0.121182

### Sheet: HT144_PS
%	0 d	7d	15 d	30 d	45 d	60 d	75 d	90 d	105 d	PDH
PS 34:1	11.943	7.92939	7.27691	8.5237	9.52088	15.4522	15.4585	13.1027	17.818	19.3537
PS 34:2	1.61905	0.966259	1.01513	1.3966	2.08982	3.1935	2.9775	2.62166	5.0697	4.21428
PS 36:1	28.7058	37.9349	40.6624	40.134	38.6935	30.698	34.9263	36.0611	27.7166	24.6296
PS 36:2	9.1993	11.7648	9.90198	12.8768	15.032	16.9955	17.2944	17.5219	21.2211	14.6373
PS 38:2	1.38677	3.35176	3.12017	4.28447	4.19536	4.82399	4.71055	4.9157	4.08022	2.34553
PS 40:5	11.2685	4.50131	8.33981	5.84732	5.4239	3.6169	3.42595	3.76076	2.70634	5.67162
PS 40:6	9.05892	4.828	7.435	5.299	5.3864	3.5535	2.84319	3.34408	2.37279	5.13233
% se	0 d	7d	15 d	30 d	45 d	60 d	75 d	90 d	105 d	PDH
PS 34:1	2.00781	0.0928546	0.276758	0.450774	0.631678	0.759569	1.06826	0.719752	1.18182	2.00572
PS 34:2	0.361002	0.122434	0.0534452	0.168892	0.314513	0.476179	0.448843	0.266616	0.0321314	0.27237
PS 36:1	0.242255	1.23966	0.388249	0.553083	0.783175	2.45453	2.39856	1.34403	0.161562	1.19996
PS 36:2	0.765629	0.588467	0.179217	1.02739	0.606848	0.82878	0.884005	0.267346	1.06467	1.44179
PS 38:2	0.0354048	0.182694	0.0486636	0.234085	0.0656551	0.204829	0.204471	0.338207	0.306749	0.407906
PS 40:5	1.11758	0.499667	0.047414	0.733106	0.441614	0.464638	0.292808	0.319213	0.182832	0.289776
PS 40:6	0.183429	0.73368	0.0998032	0.507878	0.53997	0.436357	0.128725	0.305627	0.210205	0.28736
nmol/1M cells	0 d	7d	15 d	30 d	45 d	60 d	75 d	90 d	105 d	PDH
PS 34:1	0.468368	0.105612	0.310275	0.357253	0.437164	0.416909	0.568476	0.437698	0.67422	0.581855
PS 34:2	0.0631946	0.0129135	0.0433476	0.058375	0.0944846	0.0803475	0.109983	0.0872696	0.192209	0.1208
PS 36:1	1.15598	0.505856	1.73303	1.69285	1.79821	0.8485	1.27662	1.20801	1.05016	0.735318
PS 36:2	0.368954	0.156818	0.422986	0.539369	0.694635	0.442081	0.635807	0.586042	0.805578	0.414301
PS 38:2	0.0560198	0.0445884	0.133024	0.179474	0.195093	0.125487	0.172712	0.164825	0.155939	0.0640333
PS 40:5	0.463692	0.0601328	0.35507	0.249636	0.256421	0.104566	0.125177	0.125476	0.101545	0.171374
PS 40:6	0.366421	0.0646365	0.317243	0.225745	0.254915	0.102849	0.104032	0.111264	0.0887517	0.154721
se	0 d	7d	15 d	30 d	45 d	60 d	75 d	90 d	105 d	PDH
PS 34:1	0.0694151	0.00418631	0.0440914	0.0165097	0.0196312	0.148794	0.0515162	0.0240827	0.0635721	0.15259
PS 34:2	0.0130992	0.001891	0.00664873	0.00635255	0.00539416	0.0271984	0.0189142	0.00708933	0.0148691	0.0223924
PS 36:1	0.14763	0.0310723	0.228456	0.131134	0.182938	0.297367	0.0589023	0.0755432	0.0773859	0.199875
PS 36:2	0.0483861	0.010883	0.0595439	0.0387973	0.0528319	0.139948	0.0477377	0.0213484	0.081347	0.0704157
PS 38:2	0.00772387	0.00246883	0.0175025	0.00761951	0.0202217	0.0391072	0.00862399	0.0150338	0.021529	0.00703915
PS 40:5	0.105281	0.00755141	0.0449525	0.0473837	0.0448373	0.0403395	0.00835868	0.0099003	0.00198598	0.0470798
PS 40:6	0.0540761	0.0113087	0.0431672	0.0367294	0.0465882	0.0406839	0.00230912	0.00713184	0.00132697	0.0443983

### Sheet: HT144_SM
%	0 d	7 d	15 d	30 d	45 d	60 d	75 d	90 d	105 d	PDH
SM 34:0	2.57662	4.16491	4.73469	4.80847	5.14055	5.18148	4.06228	5.12018	4.7799	2.19696
SM 34:1	28.537	23.3442	25.0172	25.9479	26.1747	34.7015	34.4156	33.9724	29.0144	32.2836
SM 36:1	4.20418	11.6737	9.68687	9.04559	8.61836	3.96586	3.17474	3.97669	2.97427	5.40861
SM 38:0	0.694703	1.73669	0.325128	0.220431	0.56347	5.83488	5.5917	3.84291	5.15892	7.64516
SM 40:1	5.22541	4.41939	4.2742	4.32557	4.2264	4.9511	4.92645	4.85909	4.37562	3.12089
SM 40:2	2.6088	5.28666	3.14261	4.06576	4.12705	2.77328	3.02793	2.7204	2.24139	2.34095
SM 42:1	7.77356	3.81378	5.67059	5.09664	4.80737	2.85512	3.02485	3.7232	4.24356	6.38707
SM 42:2	18.5524	24.2213	24.6307	24.3979	24.3178	16.9819	19.2265	20.0104	18.0346	19.4093
SM 42:3	4.42738	3.69739	4.29005	5.09287	4.82862	4.72588	5.25399	4.5121	5.40799	3.95156
% se	0 d	7 d	15 d	30 d	45 d	60 d	75 d	90 d	105 d	PDH
SM 34:0	0.343167	0.233464	0.299023	0.0641269	0.409496	0.661926	0.401458	0.688027	0.441879	0.446325
SM 34:1	0.597443	0.472636	0.385137	0.486961	0.380973	1.69437	0.69295	2.37692	1.53335	0.987174
SM 36:1	0.0455906	0.347157	0.143414	0.598324	0.346569	0.382531	0.22935	0.48799	0.411595	0.439504
SM 38:0	0.694703	0.678076	0.185632	0.220431	0.21828	1.59947	0.992136	0.525908	0.281701	0.33372
SM 40:1	0.147657	1.01741	0.0297388	0.169499	0.135944	0.601521	0.218793	0.836246	0.424224	0.370817
SM 40:2	0.458156	0.345998	0.0646185	0.166783	0.0975102	0.216612	0.277666	0.201082	0.189357	0.193817
SM 42:1	0.589327	0.264524	0.207895	0.1407	0.281975	0.320297	0.348802	0.42807	0.288384	0.394119
SM 42:2	0.612501	0.607965	0.264041	0.406162	0.325753	0.233898	0.266863	0.809031	0.230381	0.837219
SM 42:3	0.617667	0.222578	0.0239791	0.126636	0.493924	0.220832	0.199279	0.329702	0.202567	0.508849
nmol/1M cells	0 d	7 d	15 d	30 d	45 d	60 d	75 d	90 d	105 d	PDH
SM 34:0	0.060952	0.0711107	0.197827	0.222065	0.244565	0.131528	0.127251	0.152647	0.140885	0.0469616
SM 34:1	0.652071	0.398059	1.03881	1.19355	1.21775	0.806144	1.07744	1.02594	0.852615	0.635362
SM 36:1	0.0963291	0.198896	0.402515	0.42203	0.405233	0.0893339	0.0993589	0.118607	0.0879527	0.104706
SM 38:0	0.0124756	0.030476	0.01203	0.00998044	0.00810911	0.115221	0.175103	0.116379	0.15033	0.150954
SM 40:1	0.119854	0.0762791	0.177866	0.200233	0.192168	0.120166	0.154251	0.144895	0.128409	0.0645164
SM 40:2	0.0621996	0.089824	0.131172	0.186331	0.195688	0.0682591	0.0948142	0.0817149	0.0652293	0.0477636
SM 42:1	0.176886	0.0647838	0.237659	0.235699	0.231021	0.0726701	0.0947251	0.1113	0.122528	0.125468
SM 42:2	0.424793	0.412584	1.0254	1.1285	1.14878	0.407327	0.601946	0.603193	0.52834	0.378811
SM 42:3	0.105107	0.0628233	0.178757	0.233917	0.232402	0.116112	0.164499	0.136518	0.157994	0.080601
se	0 d	7 d	15 d	30 d	45 d	60 d	75 d	90 d	105 d	PDH
SM 34:0	0.0154753	0.00515845	0.0268281	0.0213768	0.0413439	0.0514895	0.0128885	0.016319	0.0214706	0.0183575
SM 34:1	0.0713309	0.0127173	0.0945741	0.0902845	0.170114	0.26943	0.0190923	0.100888	0.106567	0.130328
SM 36:1	0.0115133	0.00511672	0.0381083	0.0658564	0.0624649	0.0287571	0.00688582	0.0101332	0.0184466	0.01851
SM 38:0	0.0124756	0.0127846	0.00679644	0.00998044	0.00810911	0.0340018	0.0310279	0.0194722	0.0140669	0.0305636
SM 40:1	0.015444	0.0187148	0.0181297	0.0235845	0.0196155	0.0459145	0.00689561	0.0213538	0.0202764	0.0201533
SM 40:2	0.0183497	0.00343743	0.0155822	0.0105011	0.0267231	0.0257281	0.00872607	0.0061937	0.00751075	0.0138536
SM 42:1	0.0195198	0.00274514	0.033253	0.0256994	0.040477	0.0280482	0.0109578	0.0100055	0.00471784	0.0240215
SM 42:2	0.0494316	0.00540501	0.106846	0.119524	0.171594	0.14208	0.0072728	0.043815	0.0561528	0.0663075
SM 42:3	0.0270723	0.00148845	0.019436	0.0156133	0.0423283	0.0421751	0.00620091	0.015062	0.0161416	0.0224253
